# Variability in Fruit Yield and Quality of Genetically Diverse Tomato Cultivars in Response to Different Biochars

**DOI:** 10.1101/2020.06.28.176487

**Authors:** Elvir Tenic, Daylen Isaac, Rishikesh Ghogare, Amit Dhingra

## Abstract

**Background:** Intensive agricultural practices have reduced soil health thereby negatively impacting crop yields. There is a need to maintain healthy soils and restore marginal lands to ensure efficient food production. Biochar, a porous carbon-rich material generated from pyrolysis of various feedstock sources is receiving attention as a soil amendment that has the potential to restore soil organic carbon content and also enhance crop yields. However, the physical and chemical properties of biochar are influenced by pyrolysis parameters. These in turn determine its interaction with the soil, thereby influencing its biological properties in terms of impact on soil microcosm and plant productivity. While most studies report the evaluation of one biochar and a single plant cultivar, the role of the plant’s genetic background in responding to biochar as a soil amendment remains unanswered. The impact of six distinct biochars on agronomic performance and fruit quality of three genetically diverse tomato (*Solanum lycopersicum*) cultivars was evaluated to test the hypotheses that 1) biochars derived from different feedstock sources would produce unique phenotypes in a single cultivar of tomato, and 2) single feedstock-derived BC would produce different phenotypes in each of the three tomato cultivars.

**Results:** Different biochars impacted shoot dry weight, total fruit weight, and yield per plant in each cultivar differently. Both positive and negative effects were observed depending on the biochar-cultivar combination. In ‘Oregon Spring’, Ryegrass straw and CoolTerra biochar enhanced yield. In ‘Heinz’, an increase in fruit weight and citric acid was observed with several of the biochars. In ‘Cobra’, improved yields were accompanied by reduction in fruit quality parameters. Both hypotheses were supported by the data.

**Conclusions:** This study demonstrated that the genetic background of a plant is an important variable in determining the outcome of using biochar as a soil amendment. Strategies for application of biochar in agricultural production should consider the variables of soil type, feedstock source, pyrolysis parameters and plant genetic background for enhancing crop productivity and carbon sequestration.
