## Supplemental Table 2 for "Variability in Fruit Yield and Quality of Genetically Diverse Tomato Cultivars in Response to Different Biochars"

### Sheet: Read me
	Each tab has the cultivars mean values for both experiments and each variable including: plant weight, fruit weight, yield per plant and Brix, glucose, fructose, malic acid, citric acid.
	Additional columns for standard error and percent change are included.
	Control values are highlighted in grey.

### Sheet: Oregon Spring data
	Experimental Group - OS Exp 1 Spring						Experimental Group - OS Exp 2 Spring
	Aspect	Treatment	Means	Std. Error	% change		Aspect	Treatment	Means	Std. Error	% change
	Plant Weight	RGS 1%	33.15	1.47564	25.5682		Plant Weight	CT 0.5%	39.625	2.09896	6.02007
		TMP 0.5%	29.4	2.39409	11.3636			TMP 0.5%	39.125	7.25585	4.68227
		RGT 1%	27.9	0.477842	5.68182			W 0.5%	37.575	2.13673	0.535117
		TMP 1%	27.15	1.62763	2.84091			W 1%	37.575	1.73991	0.535117
		RGS 0.5%	26.9	0.708284	1.89394			C 0%	37.375	2.01528	0
		W 0.5%	26.425	2.25513	0.094697			RT 1%	37.275	1.43491	-0.267559
		C 0%	26.4	1.24169	0			RGT 1%	36.8	1.22678	-1.53846
		CT 1%	26.2	0.606905	-0.757576			RT 0.5%	36.725	1.0053	-1.73913
		W 1%	26.125	1.27304	-1.04167			TMP 1%	36.65	3.08801	-1.9398
		RT 0.5%	25.65	3.57806	-2.84091			RGS 0.5%	36.275	1.85309	-2.94314
		RT 1%	24.875	1.81171	-5.77652			CT 1%	35.5	0.267706	-5.01672
		RGT 0.5%	23.825	2.59595	-9.75379			RGT 0.5%	35.35	0.272336	-5.41806
		CT 0.5%	22.675	2.64272	-14.1098			RGS 1%	34.6	1.82071	-7.42475
	Fruit Weight	TMP 1%	110.067	6.61535	10.5218		Fruit Weight	RGT 0.5%	122.6	8.06145	16.503
		CT 1%	101.964	6.32116	2.38587			W 0.5%	115.563	7.19645	9.81593
		C 0%	99.5882	3.91015	0			RGS 0.5%	113.304	4.45626	7.6689
		RGT 1%	99.1971	4.86482	-0.392797			RGS 1%	111.445	7.46724	5.9026
		CT 0.5%	93.5423	8.09917	-6.07093			RGT 1%	108.196	7.02048	2.81533
		W 0.5%	92.675	4.35836	-6.94182			RT 1%	107.722	6.77919	2.36512
		RT 1%	92.5	4.22257	-7.11755			C 0%	105.233	4.36282	0
		RGT 0.5%	90.8844	5.9663	-8.73985			TMP 0.5%	104.084	6.55889	-1.09217
		TMP 0.5%	89.8867	4.29195	-9.74168			TMP 1%	103.373	4.66754	-1.7675
		RGS 0.5%	89.7333	5.31172	-9.89566			W 1%	100.713	4.76339	-4.29522
		RGS 1%	89.1371	4.87532	-10.4943			RT 0.5%	99.3484	6.22973	-5.59228
		RT 0.5%	82.4857	5.41681	-17.1732			CT 0.5%	98.3	6.18008	-6.58853
		W 1%	71.275	3.88462	-28.4303			CT 1%	87.8263	5.68361	-16.5413
	Yield per Plant	RGT 1%	843.175	49.9543	32.8096		Yield per Plant	CT 1%	834.35	43.9408	17.4603
		RGS 1%	779.95	28.9459	22.851			RGS 1%	807.975	34.3302	13.7472
		RGT 0.5%	727.075	132.136	14.5225			RGS 0.5%	793.125	15.1279	11.6566
		RT 1%	716.875	61.5536	12.9159			W 0.5%	780.05	21.5708	9.81593
		CT 1%	713.75	7.45593	12.4237			TMP 1%	775.3	43.1262	9.14722
		W 1%	712.75	74.0466	12.2662			RT 0.5%	769.95	18.0487	8.39404
		TMP 1%	711.2	57.0532	12.0221			W 1%	755.35	83.1064	6.33865
		TMP 0.5%	674.15	28.3802	6.18626			RT 1%	727.125	66.8986	2.36511
		RGS 0.5%	673	35.0047	6.00512			C 0%	710.325	33.3991	0
		W 0.5%	648.725	51.9789	2.18153			RGT 0.5%	704.95	37.7222	-0.756696
		C 0%	634.875	27.5157	0			CT 0.5%	688.1	30.2818	-3.12885
		CT 0.5%	608.025	66.1527	-4.22918			RGT 1%	676.225	69.5692	-4.80062
		RT 0.5%	577.4	58.3272	-9.05296			TMP 0.5%	650.525	98.5366	-8.41868
	Experimental Group - OS Exp 1 Spring						Experimental Group - OS Exp 2 Spring
	Aspect	Treatment	Means	Std. Error	% change		Aspect	Treatment	Means	Std. Error	% change
	Brix	RGT 1%	5.5375	0.1313	3.62573		Brix	CT 0.5%	6.575	0.15152	8.90269
		TMP 1%	5.5	0.1218	2.92398			RT 1%	6.33333	0.157596	4.89993
		RGS 1%	5.45	0.153297	1.9883			RT 0.5%	6.1625	0.124122	2.07039
		RGS 0.5%	5.375	0.172119	0.584795			RGS 0.5%	6.05882	0.0870509	0.353193
		TMP 0.5%	5.35	0.152206	0.116959			W 1%	6.04	0.0760952	0.0414079
		C 0%	5.34375	0.100095	0			C 0%	6.0375	0.0872693	0
		W 1%	5.325	0.136473	-0.350877			RGT 1%	6.0375	0.134436	0
		RGT 0.5%	5.275	0.176895	-1.28655			W 0.5%	6.025	0.132759	-0.207039
		CT 0.5%	5.21875	0.166388	-2.33918			TMP 1%	5.97647	0.142336	-1.01083
		RT 0.5%	5.15	0.201697	-3.62573			RGS 1%	5.875	0.119548	-2.69151
		CT 1%	5.0375	0.13567	-5.73099			RGT 0.5%	5.84706	0.0916024	-3.1543
		W 0.5%	4.95	0.114746	-7.36842			TMP 0.5%	5.54667	0.122617	-8.12974
		RT 1%	4.825	0.142449	-9.7076			CT 1%	5.525	0.0655108	-8.48861
	Glucose	TMP 1%	24.88	2.30593	73.3798		Glucose	RGS 0.5%	23.95	1.65957	9.66117
		TMP 0.5%	20	4.34434	39.3728			RGS 1%	23.4	1.74069	7.14286
		W 1%	17.32	2.06736	20.6969			CT 0.5%	23.22	0.996138	6.31868
		RGS 0.5%	16.98	1.26384	18.3275			W 1%	22.1	0.488194	1.19048
		RGT 1%	16.75	1.15217	16.7247			C 0%	21.84	0.80599	0
		RGS 1%	16.02	2.2321	11.6376			RGT 1%	21.72	1.44878	-0.549451
		RT 0.5%	14.93	1.29914	4.04181			W 0.5%	21.2	0.550757	-2.9304
		RGT 0.5%	14.38	1.1926	0.209059			RGT 0.5%	20.52	0.9123	-6.04396
		C 0%	14.35	0.800446	0			RT 0.5%	19.75	0.497494	-9.5696
		RT 1%	14.22	1.45509	-0.905923			RT 1%	19.3	0.857321	-11.63
		CT 0.5%	13.98	1.38947	-2.5784			TMP 0.5%	18.95	0.961336	-13.2326
		CT 1%	13.6	0.786342	-5.22648			CT 1%	18.62	0.3966	-14.7436
		W 0.5%	12.68	0.337577	-11.6376			TMP 1%	17.48	1.82043	-19.9634
	Fructose	TMP 1%	48.25	3.87847	42.6249		Fructose	RGS 0.5%	48.28	3.36956	25.1426
		RGS 0.5%	41.12	3.15235	21.5489			RGS 1%	46.42	3.28288	20.3214
		RGS 1%	38.42	5.17758	13.5678			RGT 1%	42.62	2.73629	10.4717
		TMP 0.5%	38.05	7.99265	12.4741			CT 0.5%	40.1	1.55831	3.93987
		W 1%	34.98	3.51529	3.39935			RGT 0.5%	40.08	1.85624	3.88802
		CT 0.5%	34.28	2.50346	1.33018			RT 0.5%	39.45	1.00706	2.25505
		C 0%	33.83	1.72531	0			C 0%	38.58	1.39933	0
		RGT 1%	32.85	1.31941	-2.89684			W 1%	38.33	1.13091	-0.648004
		CT 1%	32.48	2.05482	-3.99054			RT 1%	37.72	1.90016	-2.22913
		RT 1%	30.82	2.57953	-8.89743			W 0.5%	37.45	1.08359	-2.92898
		RT 0.5%	30.57	2.33975	-9.63642			TMP 0.5%	34.22	1.70067	-11.3012
		RGT 0.5%	28.55	1.95555	-15.6074			CT 1%	33.42	0.722697	-13.3748
		W 0.5%	25.3	0.779957	-25.2143			TMP 1%	33.07	2.00889	-14.282
	Citric	RGS 0.5%	3.8	0.326599	49.7242		Citric	RGS 1%	3.125	0.347311	10.1128
		RT 0.5%	3.433	0.120185	35.264			W 1%	3.05	0.0957427	7.47005
		TMP 1%	3.425	0.201556	34.9488			CT 0.5%	3	0.173205	5.70825
		W 1%	3.325	0.103078	31.0087			RGS 0.5%	2.95	0.170783	3.94644
		TMP 0.5%	3.075	0.390246	21.1584			C 0%	2.838	0.120915	0
		RT 1%	3.05	0.464579	20.1734			TMP 0.5%	2.775	0.175	-2.21987
		CT 0.5%	2.975	0.246221	17.2183			CT 1%	2.75	0.119024	-3.10078
		RGS 1%	2.9	0.358236	14.2632			RGT 0.5%	2.725	0.110868	-3.98168
		RGT 1%	2.675	0.154785	5.39795			RGT 1%	2.675	0.2136	-5.74348
		W 0.5%	2.625	0.110868	3.4279			RT 1%	2.5	0.108012	-11.9098
		RGT 0.5%	2.6	0.141421	2.44287			W 0.5%	2.425	0.205649	-14.5525
		C 0%	2.538	0.0730399	0			RT 0.5%	2.3	0.0912871	-18.957
		CT 1%	2.475	0.246221	-2.48227			TMP 1%	2.3	0.168325	-18.957
	Malic	RT 0.5%	1.6	0.152753	80.2817		Malic	RGS 0.5%	1.9	0.135401	50.5547
		TMP 1%	1.6	0.158114	80.2817			RGS 1%	1.775	0.137689	40.6498
		W 1%	1.55	0.0288675	74.6479			RGT 1%	1.65	0.0866025	30.7448
		RGT 1%	1.45	0.0288675	63.3803			RGT 0.5%	1.575	0.075	24.8019
		RT 1%	1.375	0.201556	54.9296			RT 0.5%	1.5	0.0408248	18.859
		TMP 0.5%	1.325	0.228674	49.2958			RT 1%	1.475	0.025	16.878
		RGT 0.5%	1.275	0.0478714	43.662			CT 0.5%	1.425	0.0478714	12.916
		RGS 0.5%	1.175	0.0946485	32.3944			W 1%	1.35	0.0288675	6.97306
		W 0.5%	1.175	0.0478714	32.3944			TMP 1%	1.3	0.0408248	3.01109
		RGS 1%	1.025	0.110868	15.493			W 0.5%	1.275	0.025	1.03011
		C 0%	0.8875	0.0692756	0			C 0%	1.262	0.0375	0
		CT 0.5%	0.85	0.0645497	-4.22535			CT 1%	1.25	0.0288675	-0.950872
		CT 1%	0.725	0.0478714	-18.3099			TMP 0.5%	1.225	0.0629153	-2.93185

### Sheet: Heinz data
	Experimental Group - Heinz Exp 1 Spring						Experimental Group - Heinz Exp 2 Summer
	Aspect	Treatment	Means	Std. Error	% change		Aspect	Treatment	Means	Std. Error	% change
	Plant Weight	TMP 1%	35.7	1.00333	37.7713		Plant Weight	RGT 1%	36.075	3.04066	7.9282
		CT 0.5%	34.575	3.14547	33.4298			CT 1%	36.025	1.94224	7.77861
		W 1%	34.4	2.30217	32.7545			RGS 1%	34.375	1.78856	2.84218
		CT 1%	33.675	2.14141	29.9566			RGS 0.5%	34.05	1.80069	1.86986
		RT 1%	33.425	1.36221	28.9918			C 0%	33.425	2.29586	0
		RT 0.5%	33.325	4.93227	28.6059			RT 1%	32.125	1.95422	-3.8893
		W 0.5%	31.575	1.64285	21.8524			W 1%	31.575	1.95805	-5.53478
		RGT 0.5%	29.825	1.75137	15.0989			CT 0.5%	31.375	0.564764	-6.13313
		TMP 0.5%	28.4725	1.12809	9.8794			TMP 1%	30.9	1.74929	-7.55423
		RGS 1%	26.95	2.32253	4.00386			RT 0.5%	30.825	3.04997	-7.77861
		C 0%	25.9125	1.33356	0			TMP 0.5%	30.675	1.58765	-8.22737
		RGS 0.5%	25.8333	2.45651	-0.305528			W 0.5%	29.8	2.05345	-10.8452
		RGT 1%	25.8	0.533854	-0.434153			RGT 0.5%	28.025	3.08528	-16.1556
	Fruit Weight	RGT 0.5%	48.1837	1.89534	12.4806		Fruit Weight	W 1%	57.62	3.75016	16.7265
		CT 0.5%	47.8854	1.66647	11.7843			CT 0.5%	57.5851	2.39188	16.6558
		W 1%	46.202	1.80461	7.85443			RT 1%	56.6933	2.07557	14.8493
		RT 0.5%	45.8184	1.60101	6.95898			RGS 0.5%	55.6942	1.99214	12.8253
		RT 1%	45.775	1.68343	6.85773			RGS 1%	54.6273	2.36171	10.6638
		CT 1%	45.0333	1.37565	5.12637			RGT 1%	54.126	2.92437	9.64837
		RGT 1%	44.6351	1.57042	4.19671			RT 0.5%	53.4982	2.20718	8.37668
		RGS 1%	44.596	1.6724	4.10546			W 0.5%	51.8636	2.87068	5.06529
		TMP 0.5%	44.1018	1.42707	2.95177			CT 1%	51.3597	2.42722	4.0443
		W 0.5%	44.0787	1.59332	2.89785			C 0%	49.3633	1.56638	0
		TMP 1%	43.8	1.58429	2.24727			TMP 1%	48.4778	2.52469	-1.79378
		RGS 0.5%	43.3689	1.23845	1.24088			RGT 0.5%	48.3817	2.05973	-1.98848
		C 0%	42.8373	0.957302	0			TMP 0.5%	46.1322	2.32595	-6.54546
	Yield per Plant	RT 1%	686.625	27.9026	28.2371		Yield per Plant	RT 0.5%	762.35	57.3542	5.59778
		W 0.5%	672.2	24.8696	25.5431			RGS 1%	751.125	47.9504	4.04294
		RGS 0.5%	638.033	35.9084	19.1619			CT 1%	731.875	29.0364	1.3765
		RGT 1%	621.05	52.4908	15.9901			RGT 0.5%	725.725	55.2041	0.52463
		TMP 0.5%	617.425	34.7353	15.313			RGS 0.5%	724.025	63.166	0.289152
		CT 1%	607.95	24.057	13.5434			C 0%	721.938	33.641	0
		TMP 1%	591.3	9.28502	10.4338			TMP 0.5%	680.45	49.6746	-5.74669
		RGT 0.5%	590.25	35.8341	10.2377			CT 0.5%	676.625	65.2884	-6.27651
		W 1%	589.075	45.7002	10.0183			RGT 1%	676.575	46.6829	-6.28344
		CT 0.5%	574.625	22.059	7.31952			TMP 1%	654.45	41.0346	-9.34811
		RT 0.5%	561.275	43.1427	4.82622			RT 1%	637.8	41.3773	-11.6544
		RGS 1%	557.45	16.6314	4.11184			W 1%	576.2	77.9854	-20.187
		C 0%	535.434	26.6912	0			W 0.5%	570.5	17.4657	-20.9765
	Experimental Group - Heinz Exp 1 Spring						Experimental Group - Heinz Exp 2 Summer
	Aspect	Treatment	Means	Std. Error	% change		Aspect	Treatment	Means	Std. Error	% change
	Brix	RT 1%	6.0875	0.111009	17.8463		Brix	CT 0.5%	5.7375	0.231458	8.25472
		RT 0.5%	5.9625	0.134436	15.4265			RGS 0.5%	5.6421	0.140658	6.45481
		CT 0.5%	5.85	0.179351	13.2486			CT 1%	5.6375	0.121407	6.36792
		CT 1%	5.8375	0.166552	13.0067			RGT 0.5%	5.50667	0.141914	3.89938
		RGT 1%	5.8375	0.121407	13.0067			TMP 1%	5.50625	0.193535	3.89151
		RGT 0.5%	5.775	0.207264	11.7967			W 0.5%	5.3875	0.28909	1.65094
		W 0.5%	5.7625	0.13567	11.5547			RGS 1%	5.3625	0.303435	1.17925
		RGS 0.5%	5.69231	0.157895	10.1959			W 1%	5.3625	0.241674	1.17925
		TMP 1%	5.625	0.181544	8.89292			RT 0.5%	5.31765	0.176618	0.332962
		W 1%	5.625	0.138894	8.89292			C 0%	5.3	0.126364	0
		RGS 1%	5.5125	0.127761	6.71506			RGT 1%	5.28461	0.0875933	-0.290283
		TMP 0.5%	5.275	0.167207	2.11736			RT 1%	5.21875	0.23456	-1.53302
		C 0%	5.16563	0.0855025	0			TMP 0.5%	5.13333	0.168655	-3.14466
	Glucose	RT 1%	18.4	1.53894	40.8882		Glucose	W 1%	24.28	2.12107	19.312
		W 0.5%	17.75	2.35885	35.9112			TMP 0.5%	24.22	0.874047	19.0172
		TMP 0.5%	16.7	1.66883	27.8714			RGS 1%	22.3	1.08474	9.58231
		TMP 1%	16	1.70049	22.5115			CT 0.5%	21.9	0.575905	7.61671
		W 1%	15.52	3.42816	18.8361			RGS 0.5%	20.7	0.52915	1.7199
		RT 0.5%	14.2	1.76305	8.72894			C 0%	20.35	1.02574	0
		C 0%	13.06	0.95374	0			RGT 1%	19.42	0.825	-4.57002
		RGT 0.5%	12.72	1.10255	-2.60337			RT 1%	19.3	0.552268	-5.15971
		CT 0.5%	11.28	1.81814	-13.6294			CT 1%	18.45	0.466369	-9.33661
		RGS 0.5%	11.1	0.568624	-15.0077			TMP 1%	18.25	0.829156	-10.3194
		RGT 1%	10.15	0.421308	-22.2818			RGT 0.5%	17.33	0.833042	-14.8403
		CT 1%	9.85	1.37689	-24.5789			W 0.5%	16.77	1.04193	-17.5921
		RGS 1%	9.125	0.707549	-30.1302			RT 0.5%	16.38	0.6408	-19.5086
	Fructose	RT 1%	35.22	3.13006	38.0094		Fructose	W 1%	39.98	2.6778	19.8801
		W 0.5%	34.22	4.43816	34.0909			TMP 0.5%	39.7	0.777818	19.0405
		TMP 0.5%	33.28	2.70628	30.4075			RGS 1%	35.52	1.91153	6.50675
		TMP 1%	30.48	3.51316	19.4357			CT 0.5%	35.05	0.942072	5.09745
		W 1%	30.22	6.31788	18.4169			RGT 0.5%	33.92	1.48906	1.70915
		RT 0.5%	28.45	3.29608	11.4812			RGS 0.5%	33.6	0.749444	0.749625
		RGT 0.5%	25.85	2.31319	1.2931			C 0%	33.35	1.6193	0
		C 0%	25.52	2.16438	0			RGT 1%	31.58	1.1884	-5.30735
		CT 0.5%	21.82	3.72925	-14.4984			RT 1%	30.88	0.705189	-7.4063
		RGS 0.5%	21.3	1.38924	-16.5361			CT 1%	29.82	0.686021	-10.5847
		RGT 1%	20.55	0.813941	-19.4749			TMP 1%	29.6	1.08244	-11.2444
		CT 1%	18.4	2.77038	-27.8997			W 0.5%	27.45	0.981071	-17.6912
		RGS 1%	17.7	1.29679	-30.6426			RT 0.5%	25.6	1.01735	-23.2384
	Citric	RT 1%	4.6	0.772442	66.546		Citric	TMP 0.5%	3.675	0.430842	42.7184
		W 0.5%	3	0.282843	8.61694			W 1%	3.35	0.347611	30.0971
		TMP 1%	2.9	0.3937	4.99638			CT 0.5%	3.125	0.209662	21.3592
		TMP 0.5%	2.85	0.322749	3.1861			RGS 1%	2.975	0.165202	15.534
		W 1%	2.85	0.580947	3.1861			RGT 0.5%	2.925	0.175	13.5922
		C 0%	2.762	0.386346	0			RGS 0.5%	2.85	0.125831	10.6796
		RT 0.5%	2.675	0.3966	-3.14989			RGT 1%	2.625	0.125	1.94175
		RGT 0.5%	2.45	0.287228	-11.2962			C 0%	2.575	0.129215	0
		RGT 1%	2.025	0.0478714	-26.6836			W 0.5%	2.425	0.325	-5.82524
		CT 0.5%	1.975	0.419076	-28.4938			CT 1%	2.4	0.227303	-6.79612
		RGS 1%	1.95	0.232737	-29.399			RT 1%	2.35	0.05	-8.73786
		RGS 0.5%	1.9	0.1	-31.2093			RT 0.5%	2.3	0.0912871	-10.6796
		CT 1%	1.575	0.275	-42.9761			TMP 1%	2.3	0.129099	-10.6796
	Malic	RT 1%	1.7	0.414327	58.1395		Malic	TMP 0.5%	2	0.0816497	37.2093
		TMP 0.5%	1.275	0.075	18.6047			W 1%	1.95	0.165831	32.5581
		W 0.5%	1.25	0.15	16.2791			RGS 1%	1.75	0.0645497	13.9535
		TMP 1%	1.175	0.110868	9.30233			CT 0.5%	1.675	0.0478714	6.97674
		W 1%	1.15	0.221736	6.97674			RGS 0.5%	1.625	0.025	2.32558
		C 0%	1.075	0.0860855	0			C 0%	1.6	0.05	0
		RT 0.5%	1.05	0.119024	-2.32558			RGT 1%	1.6	0.0408248	0
		RGT 0.5%	1.025	0.0629153	-4.65116			RT 1%	1.475	0.025	-11.6279
		CT 0.5%	0.85	0.125831	-20.9302			TMP 1%	1.475	0.0629153	-11.6279
		RGS 0.5%	0.8	0.057735	-25.5814			CT 1%	1.45	0.0288675	-13.9535
		RGT 1%	0.75	0.0288675	-30.2326			W 0.5%	1.35	0.05	-23.2558
		RGS 1%	0.675	0.0629153	-37.2093			RT 0.5%	1.3	0.0408248	-27.907
		CT 1%	0.625	0.103078	-41.8605			RGT 0.5%	1.25	0.05	-32.5581

### Sheet: Cobra data
	Experimental Group - Cobra Exp 1 Summer						Experimental Group - Cobra Exp 2 Winter
	Aspect	Treatment	Means	Std. Error	% change		Aspect	Treatment	Means	Std. Error	% change
	Plant Weight	RT 0.5%	82.45	4.33983	17.6806		Plant Weight	RT 1%	108.4	10.6446	3.74447
		TMP 1%	78.825	4.51929	12.5067			RT 0.5%	107.4	3.13767	2.78741
		RGS 1%	76.5	1.39941	9.18822			CT 0.5%	104.925	6.93149	0.41871
		CT 1%	73.45	1.88613	4.83497			RGS 1%	104.7	11.7397	0.203374
		RGT 1%	73.225	1.2284	4.51383			C 0%	104.487	6.06711	0
		W 0.5%	72.925	2.67749	4.08564			W 1%	104.475	17.2443	-0.0119632
		RT 1%	72.025	1.68294	2.80107			W 0.5%	104.2	6.49397	-0.275153
		RGS 0.5%	72	4.71823	2.76539			TMP 1%	103.625	3.6518	-0.825458
		CT 0.5%	71.675	2.7305	2.30152			RGT 0.5%	102.525	3.66069	-1.87822
		W 1%	70.925	4.12298	1.23104			CT 1%	99.7	1.88149	-4.58189
		C 0%	70.0625	1.91553	0			RGT 1%	95.7	6.40013	-8.4101
		TMP 0.5%	65.6	4.46356	-6.36931			RGS 0.5%	93.5	5.08937	-10.5156
		RGT 0.5%	62.775	12.1307	-10.4014			TMP 0.5%	90.525	4.44773	-13.3628
	Fruit Weight	W 1%	141.764	8.05407	11.9317		Fruit Weight	TMP 0.5%	94.7918	6.31395	30.4398
		TMP 1%	131.398	9.37336	3.74704			RGT 1%	93.158	6.34752	28.1915
		W 0.5%	128.538	8.49453	1.48904			RGS 0.5%	88.7079	8.10053	22.068
		RT 0.5%	127.533	10.4499	0.695764			RT 1%	88.1367	6.49289	21.2818
		RGS 0.5%	127.151	9.24138	0.393835			W 0.5%	85.7043	7.92277	17.9347
		C 0%	126.652	5.90108	0			TMP 1%	84.5776	7.60728	16.3843
		RT 1%	126.289	7.99928	-0.286454			RGT 0.5%	81.3094	5.75993	11.887
		CT 1%	125.498	8.91169	-0.911157			CT 1%	78.2981	7.25192	7.74334
		RGT 1%	125.495	6.94948	-0.913842			CT 0.5%	75.6893	5.43094	4.15343
		RGS 1%	124.707	7.20971	-1.53578			RT 0.5%	75.6167	4.9703	4.0535
		RGT 0.5%	121.36	6.60278	-4.17877			W 1%	75.1627	4.57582	3.4288
		CT 0.5%	120.294	6.61787	-5.01981			C 0%	72.671	4.32182	0
		TMP 0.5%	106.047	6.18407	-16.2687			RGS 1%	71.0426	5.67557	-2.24073
	Yield per Plant	RGT 1%	1788.3	29.7147	20.1684		Yield per Plant	RGS 0.5%	1380.67	126.529	31.0275
		RGS 1%	1777.08	121.731	19.4141			RT 1%	1322.05	55.9777	25.4639
		RT 1%	1768.05	37.3616	18.8076			RGT 0.5%	1300.95	96.9689	23.4615
		RGS 0.5%	1748.33	68.7366	17.4822			W 1%	1258.97	122.533	19.4781
		RGT 0.5%	1729.38	178.51	16.2088			RGT 1%	1164.47	78.9733	10.5099
		CT 1%	1694.22	38.98	13.8468			TMP 0.5%	1161.2	106.252	10.1991
		W 1%	1665.72	125.772	11.9317			RT 0.5%	1134.25	108.278	7.64153
		CT 0.5%	1623.97	86.8256	9.12622			CT 0.5%	1059.65	78.9238	0.561909
		TMP 0.5%	1617.22	157.741	8.67264			C 0%	1053.73	74.0668	0
		W 0.5%	1606.72	76.1479	7.96708			CT 1%	1037.45	104.209	-1.54489
		TMP 1%	1511.08	105.347	1.53968			TMP 1%	1036.08	93.6936	-1.67538
		C 0%	1488.16	54.9159	0			W 0.5%	1007.02	111.589	-4.43226
		RT 0.5%	1434.75	70.4779	-3.58913			RGS 1%	975.55	145.864	-7.41927
	Experimental Group - Cobra Exp 1 Summer						Experimental Group - Cobra Exp 2 Winter
	Aspect	Treatment	Means	Std. Error	% change		Aspect	Treatment	Means	Std. Error	% change
	Brix	TMP 0.5%	5.3125	0.159915	3.65854		Brix	RGS 0.5%	5.30667	0.0891583	3.16728
		RGS 1%	5.2	0.141421	1.46341			W 0.5%	5.3	0.0955033	3.03767
		RT 0.5%	5.2	0.105719	1.46341			TMP 1%	5.21333	0.109487	1.35277
		CT 0.5%	5.1875	0.149129	1.21951			RGS 1%	5.21176	0.110441	1.32228
		C 0%	5.125	0.0786735	0			W 1%	5.1875	0.168789	0.850547
		RGS 0.5%	4.93529	0.171271	-3.70158			CT 1%	5.15556	0.104231	0.229521
		W 0.5%	4.93529	0.0835522	-3.70158			C 0%	5.14375	0.092123	0
		W 1%	4.84375	0.135698	-5.4878			RT 1%	5.0625	0.0978413	-1.57959
		RGT 1%	4.825	0.115289	-5.85366			RT 0.5%	4.96471	0.0878423	-3.48081
		RT 1%	4.825	0.0946485	-5.85366			TMP 0.5%	4.95385	0.136163	-3.69194
		CT 1%	4.82	0.0947176	-5.95122			RGT 0.5%	4.925	0.0834166	-4.25273
		RGT 0.5%	4.78571	0.124855	-6.62021			RGT 1%	4.925	0.132759	-4.25273
		TMP 1%	4.70667	0.144244	-8.1626			CT 0.5%	4.75	0.104083	-7.65492
	Glucose	RGS 0.5%	17.1	1.38323	3.76214		Glucose	W 0.5%	17.82	0.730724	34.5921
		C 0%	16.48	0.718568	0			RGT 0.5%	15.73	0.548293	18.8066
		RT 0.5%	16.35	1.72264	-0.788835			TMP 1%	15.7	0.92826	18.5801
		RT 1%	16.23	0.554339	-1.51699			RGS 0.5%	15.15	0.37081	14.426
		RGS 1%	15.45	0.560506	-6.25			TMP 0.5%	15.08	0.895707	13.8973
		TMP 0.5%	15.18	1.15641	-7.88835			W 1%	15	1.15109	13.2931
		CT 1%	14.9	1.76352	-9.58738			RGS 1%	14.9	0.432049	12.5378
		CT 0.5%	14.1	1.15109	-14.4417			RGT 1%	14.02	1.06174	5.89124
		RGT 0.5%	13.78	0.495606	-16.3835			RT 1%	13.8	0.659545	4.22961
		TMP 1%	13.17	1.15662	-20.085			CT 1%	13.45	0.322749	1.5861
		W 0.5%	13	0.6733	-21.1165			RT 0.5%	13.32	0.332603	0.60423
		RGT 1%	12.98	0.670044	-21.2379			CT 0.5%	13.28	0.505594	0.302115
		W 1%	12.18	0.543714	-26.0922			C 0%	13.24	0.464427	0
	Fructose	C 0%	35.02	1.13778	0		Fructose	W 0.5%	35.42	1.65095	19.4201
		RGS 0.5%	34.12	1.81539	-2.56996			TMP 0.5%	32.35	1.39613	9.06945
		RT 0.5%	34.12	2.95533	-2.56996			RGT 1%	31.32	1.45624	5.59676
		RT 1%	33.33	0.776075	-4.82581			W 1%	30.65	1.05317	3.33783
		RGS 1%	32.8	1.1669	-6.33923			RGS 0.5%	30.6	0.279881	3.16925
		CT 0.5%	30.18	1.90717	-13.8207			RGT 0.5%	30.55	2.0998	3.00067
		TMP 0.5%	30.12	2.29542	-13.992			TMP 1%	29.98	1.84814	1.07889
		RGT 0.5%	28.38	0.497284	-18.9606			C 0%	29.66	1.07951	0
		RGT 1%	28.15	1.07121	-19.6174			RT 0.5%	28.08	0.485412	-5.32704
		CT 1%	27.78	3.53963	-20.6739			RGS 1%	27.35	1.26919	-7.78827
		TMP 1%	27.7	1.15326	-20.9023			CT 1%	27.18	0.535996	-8.36143
		W 0.5%	26.02	0.922293	-25.6996			CT 0.5%	27.12	0.239357	-8.56372
		W 1%	25.48	0.970717	-27.2416			RT 1%	25.92	0.654949	-12.6096
	Citric	RGS 0.5%	2.55	0.144338	0.980392		Citric	RGT 1%	3.625	0.381608	24.4849
		C 0%	2.525	0.0995526	0			RGT 0.5%	3.55	0.31225	21.9093
		RGS 1%	2.525	0.131498	0			RGS 1%	3.5	0.514782	20.1923
		RT 0.5%	2.15	0.0957427	-14.8515			W 1%	3.25	0.225463	11.6071
		TMP 0.5%	2.15	0.184842	-14.8515			RGS 0.5%	3.225	0.170172	10.7486
		RGT 0.5%	2.125	0.118145	-15.8416			TMP 1%	3.175	0.30104	9.03159
		W 1%	2.1	0.191485	-16.8317			TMP 0.5%	3.1	0.158114	6.45604
		RT 1%	2.05	0.05	-18.8119			W 0.5%	3.05	0.193649	4.73901
		TMP 1%	2.033	0.0881917	-19.4851			CT 1%	2.975	0.2136	2.16346
		CT 1%	1.975	0.278014	-21.7822			CT 0.5%	2.95	0.239792	1.30495
		RGT 1%	1.975	0.137689	-21.7822			RT 0.5%	2.95	0.259808	1.30495
		CT 0.5%	1.95	0.259808	-22.7723			RT 1%	2.95	0.132288	1.30495
		W 0.5%	1.825	0.165202	-27.7228			C 0%	2.912	0.114076	0
	Malic	RT 0.5%	1.425	0.075	5.55556		Malic	W 0.5%	1.525	0.110868	17.3077
		RT 1%	1.425	0.025	5.55556			TMP 0.5%	1.5	0.0707107	15.3846
		RGS 0.5%	1.4	0.057735	3.7037			TMP 1%	1.45	0.0866025	11.5385
		RGS 1%	1.4	0.0408248	3.7037			RGT 0.5%	1.45	0.0288675	11.5385
		C 0%	1.35	0.0626783	0			RGT 1%	1.45	0.0645497	11.5385
		CT 0.5%	1.3	0.0707107	-3.7037			W 1%	1.45	0.0645497	11.5385
		RGT 0.5%	1.275	0.0853913	-5.55556			RGS 0.5%	1.375	0.0478714	5.76923
		CT 1%	1.225	0.0946485	-9.25926			RGS 1%	1.375	0.0629153	5.76923
		RGT 1%	1.225	0.0629153	-9.25926			RT 1%	1.325	0.025	1.92308
		TMP 0.5%	1.225	0.0629153	-9.25926			C 0%	1.3	0.0377965	0
		TMP 1%	1.167	0.0333333	-13.5556			RT 0.5%	1.3	0	0
		W 0.5%	1.125	0.025	-16.6667			CT 1%	1.275	0.025	-1.92308
		W 1%	1.125	0.025	-16.6667			CT 0.5%	1.225	0.025	-5.76923
