## Supplemental Table 3 for "Variability in Fruit Yield and Quality of Genetically Diverse Tomato Cultivars in Response to Different Biochars"

### Sheet: OS 1
factors	t	p
CTbiomassbetween	2.5982	0.04076
CTbiomasshalf	-2.5508	0.04344
CTbiomassone	-0.2895	0.78198
CTbrixbetween	-1.6347	0.15323
CTbrixhalf	-1.2168	0.26935
CTbrixone	-3.4874	0.01302
CTcitricbetween	-2.8284	0.03002
CTcitrichalf	3.3896	0.01468
CTcitricone	-0.4622	0.66021
CTFructosebetween	-1.1135	0.3081
CTFructosehalf	0.296	0.77718
CTFructoseone	-1.0066	0.353
CTfruitppbetween	0.7945	0.45717
CTfruitpphalf	0.1921	0.85398
CTfruitppone	2.2182	0.06837
CTfruitwtbetween	1.6391	0.1523
CTfruitwthalf	-1.3453	0.22715
CTfruitwtone	0.6378	0.54715
CTGlucosebetween	-0.4754	0.65135
CTGlucosehalf	-0.4614	0.66076
CTGlucoseone	-1.3341	0.23056
CTmalicbetween	-3.0729	0.02186
CTmalichalf	-0.8677	0.41889
CTmalicone	-3.7199	0.00985
CTyieldppbetween	3.1762	0.01917
CTyieldpphalf	-0.7495	0.48189
CTyieldppone	5.5322	0.00147
RGSbiomassbetween	7.615	0.00027
RGSbiomasshalf	0.6998	0.51023
RGSbiomassone	6.9919	0.00043
RGSbrixbetween	0.6175	0.55959
RGSbrixhalf	0.4056	0.69909
RGSbrixone	1.2203	0.26812
RGScitricbetween	-3.6858	0.01026
RGScitrichalf	7.4702	0.0003
RGScitricone	1.9632	0.09726
RGSFructosebetween	-0.8907	0.40738
RGSFructosehalf	4.057	0.00667
RGSFructoseone	1.6809	0.14377
RGSfruitppbetween	1.9435	0.09995
RGSfruitpphalf	2.9751	0.02479
RGSfruitppone	4.0401	0.0068
RGSfruitwtbetween	-0.1636	0.8754
RGSfruitwthalf	-2.9905	0.02431
RGSfruitwtone	-3.3423	0.01557
RGSGlucosebetween	-0.7496	0.48184
RGSGlucosehalf	3.5243	0.01245
RGSGlucoseone	1.4098	0.20827
RGSmalicbetween	-2.1108	0.07929
RGSmalichalf	5.0869	0.00225
RGSmalicone	2.1475	0.07537
RGSyieldppbetween	4.7092	0.00329
RGSyieldpphalf	1.7124	0.13767
RGSyieldppone	7.2638	0.00035
RGTbiomassbetween	3.0787	0.0217
RGTbiomasshalf	-1.7844	0.12462
RGTbiomassone	2.2562	0.06488
RGTbrixbetween	2.342	0.05769
RGTbrixhalf	-0.5828	0.58127
RGTbrixone	2.4388	0.05055
RGTcitricbetween	0.7798	0.46515
RGTcitrichalf	0.7667	0.47237
RGTcitricone	1.6915	0.14168
RGTFructosebetween	3.6394	0.01084
RGTFructosehalf	-4.0393	0.00681
RGTFructoseone	-0.9007	0.40245
RGTfruitppbetween	0.6036	0.56823
RGTfruitpphalf	2.2187	0.06832
RGTfruitppone	4.4661	0.00426
RGTfruitwtbetween	2.1616	0.07392
RGTfruitwthalf	-2.441	0.0504
RGTfruitwtone	-0.125	0.90457
RGTGlucosebetween	2.8643	0.02864
RGTGlucosehalf	0.0418	0.96798
RGTGlucoseone	3.4264	0.01403
RGTmalicbetween	5.831	0.00112
RGTmalichalf	9.0673	0.0001
RGTmalicone	14.7063	1e-05
RGTyieldppbetween	1.6437	0.15134
RGTyieldpphalf	1.3662	0.22087
RGTyieldppone	7.305	0.00034
RTbiomassbetween	-0.3839	0.71429
RTbiomasshalf	-0.3959	0.70586
RTbiomassone	-1.3856	0.21518
RTbrixbetween	-2.6215	0.0395
RTbrixhalf	-1.6994	0.14015
RTbrixone	-5.9286	0.00103
RTcitricbetween	-1.5987	0.16101
RTcitrichalf	12.8127	1e-05
RTcitricone	2.1922	0.07086
RTFructosebetween	0.1436	0.89056
RTFructosehalf	-2.2405	0.0663
RTFructoseone	-1.938	0.10072
RTfruitppbetween	1.5803	0.16513
RTfruitpphalf	1.5398	0.17453
RTfruitppone	3.7242	0.0098
RTfruitwtbetween	2.9145	0.02682
RTfruitwthalf	-5.1173	0.00218
RTfruitwtone	-2.4648	0.0488
RTGlucosebetween	-0.7264	0.49495
RTGlucosehalf	0.7599	0.47608
RTGlucoseone	-0.1562	0.88102
RTmalicbetween	-1.76	0.1289
RTmalichalf	8.5785	0.00014
RTmalicone	4.6249	0.0036
RTyieldppbetween	3.2897	0.01662
RTyieldpphalf	-1.7824	0.12495
RTyieldppone	2.4324	0.05099
TMPbiomassbetween	-1.5555	0.17082
TMPbiomasshalf	2.2284	0.06742
TMPbiomassone	0.7324	0.49153
TMPbrixbetween	1.5617	0.16937
TMPbrixhalf	0.1109	0.91528
TMPbrixone	2.0486	0.08641
TMPcitricbetween	1.5971	0.16136
TMPcitrichalf	2.7257	0.03438
TMPcitricone	8.4003	0.00016
TMPFructosebetween	2.2967	0.06138
TMPFructosehalf	1.0324	0.34169
TMPFructoseone	6.7887	0.0005
TMPfruitppbetween	-2.1757	0.07249
TMPfruitpphalf	2.9751	0.02479
TMPfruitppone	0.3188	0.76072
TMPfruitwtbetween	5.1163	0.00219
TMPfruitwthalf	-3.3422	0.01557
TMPfruitwtone	2.7262	0.03436
TMPGlucosebetween	1.9852	0.09435
TMPGlucosehalf	2.5605	0.04288
TMPGlucoseone	8.6149	0.00013
TMPmalicbetween	1.9273	0.10222
TMPmalichalf	3.6603	0.01058
TMPmalicone	8.1309	0.00019
TMPyieldppbetween	1.1629	0.28902
TMPyieldpphalf	1.9867	0.09414
TMPyieldppone	2.4098	0.05259
Wbiomassbetween	-0.2314	0.82466
Wbiomasshalf	0.0233	0.98219
Wbiomassone	-0.3042	0.77123
Wbrixbetween	4.2686	0.00527
Wbrixhalf	-5.2468	0.00193
Wbrixone	-0.1162	0.91125
Wcitricbetween	9.4174	8e-05
Wcitrichalf	1.3805	0.21665
Wcitricone	12.9439	1e-05
WFructosebetween	5.3697	0.00171
WFructosehalf	-8.9898	0.00011
WFructoseone	0.5864	0.57898
Wfruitppbetween	2.686	0.03624
Wfruitpphalf	1.2574	0.25533
Wfruitppone	3.489	0.013
Wfruitwtbetween	-7.3332	0.00033
Wfruitwthalf	-2.3598	0.0563
Wfruitwtone	-10.2788	5e-05
WGlucosebetween	4.4238	0.00445
WGlucosehalf	-3.8424	0.00854
WGlucoseone	2.6766	0.0367
Wmalicbetween	12.6909	1e-05
Wmalichalf	6.7424	0.00052
Wmalicone	17.3324	0
Wyieldppbetween	1.4152	0.20675
Wyieldpphalf	0.471	0.6543
Wyieldppone	1.9714	0.09616

### Sheet: OS 2
factors	t	p
CTbiomassbetween	-3.9012	0.00797
CTbiomasshalf	1.5444	0.17345
CTbiomassone	-1.845	0.11458
CTbrixbetween	-12.6866	1e-05
CTbrixhalf	6.1739	0.00083
CTbrixone	-8.946	0.00011
CTcitricbetween	-2.4028	0.05309
CTcitrichalf	1.5378	0.17501
CTcitricone	-1.0607	0.32966
CTFructosebetween	-7.7759	0.00024
CTFructosehalf	1.4503	0.19716
CTFructoseone	-6.5553	0.0006
CTfruitppbetween	5.7395	0.00122
CTfruitpphalf	0.6811	0.52121
CTfruitppone	6.957	0.00044
CTfruitwtbetween	-2.4947	0.04686
CTfruitwthalf	-1.8326	0.11657
CTfruitwtone	-4.86	0.00282
CTGlucosebetween	-8.542	0.00014
CTGlucosehalf	2.1447	0.07566
CTGlucoseone	-7.1288	0.00038
CTmalicbetween	-6.1739	0.00083
CTmalichalf	5.3099	0.00181
CTmalicone	-0.4	0.70301
CTyieldppbetween	5.4813	0.00154
CTyieldpphalf	-0.9862	0.36212
CTyieldppone	4.494	0.00413
RGSbiomassbetween	-1.2947	0.24301
RGSbiomasshalf	-0.8032	0.45251
RGSbiomassone	-2.0449	0.08685
RGSbrixbetween	-2.4	0.05329
RGSbrixhalf	0.3143	0.76396
RGSbrixone	-2.1333	0.07685
RGScitricbetween	0.9252	0.39055
RGScitrichalf	1.0573	0.33109
RGScitricone	1.5676	0.16803
RGSFructosebetween	-0.791	0.45904
RGSFructosehalf	5.3162	0.0018
RGSFructoseone	4.3967	0.00458
RGSfruitppbetween	1.0412	0.3379
RGSfruitpphalf	0.8213	0.44286
RGSfruitppone	1.9426	0.10008
RGSfruitwtbetween	-0.4276	0.68388
RGSfruitwthalf	2.5877	0.04134
RGSfruitwtone	1.436	0.20103
RGSGlucosebetween	-0.4574	0.66347
RGSGlucosehalf	2.2847	0.0624
RGSGlucoseone	1.6256	0.15516
RGSmalicbetween	-1.2122	0.271
RGSmalichalf	8.7911	0.00012
RGSmalicone	7.1427	0.00038
RGSyieldppbetween	0.7917	0.4587
RGSyieldpphalf	4.5163	0.00403
RGSyieldppone	4.0775	0.00652
RGTbiomassbetween	2.3029	0.06086
RGTbiomasshalf	-1.9922	0.09343
RGTbiomassone	-0.4905	0.64121
RGTbrixbetween	2.4033	0.05305
RGTbrixhalf	-2.9856	0.02446
RGTbrixone	0	1
RGTcitricbetween	-0.4218	0.68785
RGTcitrichalf	-1.3514	0.22528
RGTcitricone	-1.323	0.23401
RGTFructosebetween	1.534	0.17593
RGTFructosehalf	1.2887	0.24497
RGTFructoseone	2.626	0.03927
RGTfruitppbetween	0.9452	0.38106
RGTfruitpphalf	-2.5833	0.04159
RGTfruitppone	-1.0398	0.33853
RGTfruitwtbetween	-2.6945	0.03584
RGTfruitwthalf	3.791	0.00906
RGTfruitwtone	0.7188	0.49929
RGTGlucosebetween	1.402	0.21049
RGTGlucosehalf	-2.167	0.07337
RGTGlucoseone	-0.1445	0.88984
RGTmalicbetween	1.1626	0.28912
RGTmalichalf	7.1554	0.00038
RGTmalicone	7.9197	0.00022
RGTyieldppbetween	-0.7258	0.49527
RGTyieldpphalf	-0.2136	0.83796
RGTyieldppone	-0.8837	0.41085
RTbiomassbetween	0.6283	0.55295
RTbiomasshalf	-0.5756	0.5858
RTbiomassone	-0.0808	0.93822
RTbrixbetween	1.7	0.14004
RTbrixhalf	1.6	0.16072
RTbrixone	3.1595	0.01958
RTcitricbetween	2.8144	0.03058
RTcitrichalf	-7.2	0.00036
RTcitricone	-4.1772	0.00583
RTFructosebetween	-1.608	0.15896
RTFructosehalf	1.0079	0.35239
RTFructoseone	-0.7288	0.49358
RTfruitppbetween	-1.6538	0.14925
RTfruitpphalf	3.0397	0.02281
RTfruitppone	0	1
RTfruitwtbetween	1.818	0.11894
RTfruitwthalf	-1.5465	0.17294
RTfruitwtone	0.6178	0.55941
RTGlucosebetween	-0.9047	0.40048
RTGlucosehalf	-4.3913	0.00461
RTGlucoseone	-4.3	0.00509
RTmalicbetween	-0.8	0.45421
RTmalichalf	8.4853	0.00015
RTmalicone	8.8	0.00012
RTyieldppbetween	-1.2359	0.26268
RTyieldpphalf	3.1408	0.02005
RTyieldppone	0.4494	0.66895
TMPbiomassbetween	-0.6286	0.55276
TMPbiomasshalf	0.4645	0.6587
TMPbiomassone	-0.3955	0.70616
TMPbrixbetween	4.664	0.00345
TMPbrixhalf	-6.5333	0.00061
TMPbrixone	-0.721	0.49802
TMPcitricbetween	-3.8774	0.0082
TMPcitrichalf	-0.5547	0.59915
TMPcitricone	-5.1901	0.00203
TMPFructosebetween	-0.8737	0.41588
TMPFructosehalf	-3.9595	0.00746
TMPFructoseone	-4.4989	0.00411
TMPfruitppbetween	2.519	0.04535
TMPfruitpphalf	-1.1433	0.29646
TMPfruitppone	1.8974	0.10656
TMPfruitwtbetween	-0.1763	0.86583
TMPfruitwthalf	-0.292	0.78012
TMPfruitwtone	-0.5823	0.5816
TMPGlucosebetween	-1.4288	0.20299
TMPGlucosehalf	-4.6017	0.00369
TMPGlucoseone	-4.3773	0.00468
TMPmalicbetween	1.9415	0.10024
TMPmalichalf	-0.8321	0.43724
TMPmalicone	1.4142	0.20703
TMPyieldppbetween	2.3199	0.05946
TMPyieldpphalf	-1.1495	0.2941
TMPyieldppone	2.382	0.05462
Wbiomassbetween	0	1
Wbiomasshalf	0.1359	0.89633
Wbiomassone	0.15	0.88566
Wbrixbetween	0.131	0.90004
Wbrixhalf	-0.1265	0.90348
Wbrixone	0	1
Wcitricbetween	5.3312	0.00178
Wcitrichalf	-3.3903	0.01467
Wcitricone	2.6888	0.03611
WFructosebetween	1.126	0.30319
WFructosehalf	-1.2782	0.24841
WFructoseone	-0.2779	0.79041
Wfruitppbetween	1.5121	0.18127
Wfruitpphalf	0	1
Wfruitppone	1.4148	0.20687
Wfruitwtbetween	-3.441	0.01378
Wfruitwthalf	2.4545	0.04949
Wfruitwtone	-1.4005	0.21091
WGlucosebetween	2.4436	0.05022
WGlucosehalf	-1.3073	0.23896
WGlucoseone	0.5493	0.60263
Wmalicbetween	3.2998	0.01641
Wmalichalf	0.8	0.45421
Wmalicone	3.6	0.01137
Wyieldppbetween	-0.5753	0.58598
Wyieldpphalf	3.5071	0.01272
Wyieldppone	1.0052	0.35358

### Sheet: Heinz 1
factors	t	p
CTbiomassbetween	-0.4727	0.65315
CTbiomasshalf	5.0713	0.00229
CTbiomassone	6.1676	0.00083
CTbrixbetween	-0.0808	0.93824
CTbrixhalf	6.7579	0.00051
CTbrixone	6.9663	0.00043
CTcitricbetween	-1.5849	0.16409
CTcitrichalf	-2.7218	0.03456
CTcitricone	-4.9156	0.00267
CTFructosebetween	-1.4722	0.19138
CTFructosehalf	-1.7168	0.13682
CTFructoseone	-4.054	0.0067
CTfruitppbetween	3.4437	0.01374
CTfruitpphalf	-1.1479	0.29471
CTfruitppone	2.1757	0.07249
CTfruitwtbetween	-2.6403	0.03852
CTfruitwthalf	5.2433	0.00193
CTfruitwtone	2.6055	0.04036
CTGlucosebetween	-1.2522	0.25711
CTGlucosehalf	-1.734	0.13361
CTGlucoseone	-3.832	0.00864
CTmalicbetween	-2.6827	0.0364
CTmalichalf	-2.9093	0.02701
CTmalicone	-6.6896	0.00054
CTyieldppbetween	2.0415	0.08726
CTyieldpphalf	2.2642	0.06418
CTyieldppone	4.0363	0.00683
RGSbiomassbetween	0.6624	0.53229
RGSbiomasshalf	-0.0572	0.95623
RGSbiomassone	0.7778	0.46624
RGSbrixbetween	-1.7463	0.13137
RGSbrixhalf	5.6652	0.0013
RGSbrixone	4.3007	0.00509
RGScitricbetween	0.3987	0.7039
RGScitrichalf	-4.2721	0.00525
RGScitricone	-3.578	0.01167
RGSFructosebetween	-3.7831	0.00915
RGSFructosehalf	-3.2858	0.0167
RGSFructoseone	-6.2038	0.00081
RGSfruitppbetween	-2.7312	0.03413
RGSfruitpphalf	2.7312	0.03413
RGSfruitppone	0	1
RGSfruitwtbetween	1.1827	0.28167
RGSfruitwthalf	0.6759	0.52426
RGSfruitwtone	1.8274	0.11742
RGSGlucosebetween	-4.3273	0.00494
RGSGlucosehalf	-3.5383	0.01224
RGSGlucoseone	-6.6273	0.00057
RGSmalicbetween	-2.8284	0.03002
RGSmalichalf	-5.1772	0.00206
RGSmalicone	-7.396	0.00031
RGSyieldppbetween	-4.0724	0.00656
RGSyieldpphalf	4.5863	0.00375
RGSyieldppone	1.4005	0.21091
RGTbiomassbetween	-4.408	0.00453
RGTbiomasshalf	3.5668	0.01183
RGTbiomassone	-0.1537	0.88291
RGTbrixbetween	0.4961	0.63744
RGTbrixhalf	5.3398	0.00176
RGTbrixone	8.9333	0.00011
RGTcitricbetween	-2.8544	0.02901
RGTcitrichalf	-1.2757	0.24922
RGTcitricone	-3.7132	0.00993
RGTFructosebetween	-4.3302	0.00493
RGTFructosehalf	0.2087	0.84159
RGTFructoseone	-4.3088	0.00504
RGTfruitppbetween	1.6673	0.14649
RGTfruitpphalf	-0.2613	0.80262
RGTfruitppone	2.38	0.05477
RGTfruitwtbetween	-2.8725	0.02833
RGTfruitwthalf	5.017	0.00241
RGTfruitwtone	1.9563	0.0982
RGTGlucosebetween	-4.3653	0.00474
RGTGlucosehalf	-0.4679	0.6564
RGTGlucoseone	-5.6032	0.00138
RGTmalicbetween	-8.348	0.00016
RGTmalichalf	-0.9245	0.39089
RGTmalicone	-6.957	0.00044
RGTyieldppbetween	0.9693	0.36984
RGTyieldpphalf	2.454	0.04952
RGTyieldppone	2.908	0.02705
RTbiomassbetween	0.0391	0.97007
RTbiomasshalf	2.9062	0.02711
RTbiomassone	7.9065	0.00022
RTbrixbetween	1.5268	0.17767
RTbrixhalf	9.9928	6e-05
RTbrixone	12.9462	1e-05
RTcitricbetween	4.4255	0.00444
RTcitrichalf	-0.2864	0.7842
RTcitricone	4.2635	0.0053
RTFructosebetween	2.9769	0.02473
RTFructosehalf	1.4858	0.18788
RTFructoseone	5.1013	0.00222
RTfruitppbetween	3.4263	0.01404
RTfruitpphalf	-0.3278	0.75421
RTfruitppone	4.7784	0.00307
RTfruitwtbetween	-0.0345	0.97361
RTfruitwthalf	3.1942	0.01874
RTfruitwtone	3.0389	0.02284
RTGlucosebetween	3.5918	0.01148
RTGlucosehalf	1.14	0.29775
RTGlucoseone	5.9024	0.00105
RTmalicbetween	3.0431	0.02271
RTmalichalf	-0.4	0.70301
RTmalicone	2.9541	0.02548
RTyieldppbetween	4.8797	0.00277
RTyieldpphalf	1.0191	0.34746
RTyieldppone	7.8321	0.00023
TMPbiomassbetween	9.5829	7e-05
TMPbiomasshalf	2.9337	0.02616
TMPbiomassone	11.7668	2e-05
TMPbrixbetween	2.8273	0.03007
TMPbrixhalf	1.1437	0.29631
TMPbrixone	4.5715	0.0038
TMPcitricbetween	0.1982	0.84942
TMPcitrichalf	0.3568	0.73345
TMPcitricone	0.5077	0.6298
TMPFructosebetween	-1.2628	0.2535
TMPFructosehalf	4.4784	0.0042
TMPFructoseone	2.407	0.05279
TMPfruitppbetween	-0.7943	0.45728
TMPfruitpphalf	2.6826	0.03641
TMPfruitppone	1.8416	0.11512
TMPfruitwtbetween	-0.2816	0.78774
TMPfruitwthalf	1.4631	0.19376
TMPfruitwtone	1.0385	0.33906
TMPGlucosebetween	-0.5875	0.5783
TMPGlucosehalf	3.7891	0.00908
TMPGlucoseone	3.0194	0.02342
TMPmalicbetween	-1.4704	0.19185
TMPmalichalf	3.3218	0.01597
TMPmalicone	1.4072	0.209
TMPyieldppbetween	-1.4533	0.19637
TMPyieldpphalf	3.7435	0.00958
TMPyieldppone	3.9539	0.0075
Wbiomassbetween	1.9966	0.09286
Wbiomasshalf	5.3705	0.00171
Wbiomassone	6.391	0.00069
Wbrixbetween	-1.3132	0.2371
Wbrixhalf	7.0899	0.0004
Wbrixone	5.5277	0.00148
Wcitricbetween	-0.4658	0.65779
Wcitrichalf	0.9998	0.35601
Wcitricone	0.2575	0.80537
WFructosebetween	-1.0358	0.34024
WFructosehalf	3.524	0.01246
WFructoseone	1.4074	0.20894
Wfruitppbetween	-2.4127	0.05238
Wfruitpphalf	4.2758	0.00523
Wfruitppone	0.2678	0.7978
Wfruitwtbetween	1.7654	0.12793
Wfruitwthalf	1.3352	0.23022
Wfruitwtone	3.2941	0.01653
WGlucosebetween	-1.0712	0.32526
WGlucosehalf	3.6871	0.01024
WGlucoseone	1.3824	0.21612
Wmalicbetween	-0.7511	0.48099
Wmalichalf	1.9437	0.09993
Wmalicone	0.589	0.57736
Wyieldppbetween	-3.1951	0.01871
Wyieldpphalf	7.4981	0.00029
Wyieldppone	2.0275	0.08897

### Sheet: Heinz 2
factors	t	p
CTbiomassbetween	4.6058	0.00367
CTbiomasshalf	-1.732	0.13398
CTbiomassone	1.7282	0.13469
CTbrixbetween	-0.7709	0.47
CTbrixhalf	3.3308	0.01579
CTbrixone	3.8436	0.00852
CTcitricbetween	-4.6878	0.00337
CTcitrichalf	4.4538	0.00431
CTcitricone	-1.3626	0.22193
CTFructosebetween	-8.9756	0.00011
CTFructosehalf	1.8149	0.11947
CTFructoseone	-4.0145	0.007
CTfruitppbetween	2.2831	0.06253
CTfruitpphalf	-3.2276	0.01797
CTfruitppone	-0.4772	0.65008
CTfruitwtbetween	-3.6557	0.01063
CTfruitwthalf	5.7562	0.0012
CTfruitwtone	1.3826	0.21604
CTGlucosebetween	-9.2428	9e-05
CTGlucosehalf	2.6225	0.03945
CTGlucoseone	-3.3564	0.0153
CTmalicbetween	-7.8889	0.00022
CTmalichalf	2.2627	0.06431
CTmalicone	-5.145	0.00213
CTyieldppbetween	1.5464	0.17297
CTyieldpphalf	-1.2338	0.26341
CTyieldppone	0.4473	0.67033
RGSbiomassbetween	0.26	0.80356
RGSbiomasshalf	0.4246	0.68595
RGSbiomassone	0.6519	0.53861
RGSbrixbetween	-1.6915	0.14168
RGSbrixhalf	3.5593	0.01194
RGSbrixone	0.367	0.7262
RGScitricbetween	1.2149	0.27004
RGScitrichalf	2.9372	0.02604
RGScitricone	3.7382	0.00964
RGSFructosebetween	1.8703	0.11064
RGSFructosehalf	0.2802	0.78872
RGSFructoseone	1.7324	0.13391
RGSfruitppbetween	0.9706	0.36924
RGSfruitpphalf	-3.0603	0.02222
RGSfruitppone	-1.1924	0.27811
RGSfruitwtbetween	-0.6867	0.51789
RGSfruitwthalf	4.9946	0.00247
RGSfruitwtone	3.7184	0.00987
RGSGlucosebetween	2.6599	0.03753
RGSGlucosehalf	0.6043	0.56777
RGSGlucoseone	2.6132	0.03995
RGSmalicbetween	3.5777	0.01168
RGSmalichalf	1.029	0.34317
RGSmalicone	3.8411	0.00855
RGSyieldppbetween	0.6834	0.51985
RGSyieldpphalf	0.0584	0.95532
RGSyieldppone	0.9967	0.35739
RGTbiomassbetween	3.7142	0.00992
RGTbiomasshalf	-2.8037	0.03101
RGTbiomassone	1.3903	0.21381
RGTbrixbetween	-2.7639	0.03269
RGTbrixhalf	2.1984	0.07026
RGTbrixone	-0.253	0.80873
RGTcitricbetween	-2.7023	0.03547
RGTcitrichalf	3.1526	0.01975
RGTcitricone	0.5439	0.6061
RGTFructosebetween	-2.4565	0.04935
RGTFructosehalf	0.5182	0.62286
RGTFructoseone	-1.7624	0.12846
RGTfruitppbetween	-2.6386	0.03861
RGTfruitpphalf	0.3884	0.71116
RGTfruitppone	-4.5286	0.00398
RGTfruitwtbetween	3.2181	0.01818
RGTfruitwthalf	-0.7567	0.47786
RGTfruitwtone	2.8776	0.02815
RGTGlucosebetween	3.5611	0.01191
RGTGlucosehalf	-4.5661	0.00383
RGTGlucoseone	-1.4061	0.20931
RGTmalicbetween	10.9322	3e-05
RGTmalichalf	-9.8995	6e-05
RGTmalicone	0	1
RGTyieldppbetween	-1.3598	0.22278
RGTyieldpphalf	0.1173	0.91048
RGTyieldppone	-1.5767	0.16594
RTbiomassbetween	0.7182	0.49962
RTbiomasshalf	-1.3613	0.22234
RTbiomassone	-0.8622	0.42167
RTbrixbetween	-0.6848	0.51904
RTbrixhalf	0.1802	0.86296
RTbrixone	-0.6056	0.56696
RTcitricbetween	0.9713	0.36892
RTcitrichalf	-3.5418	0.01219
RTcitricone	-3.3026	0.01635
RTFructosebetween	8.5309	0.00014
RTFructosehalf	-8.1051	0.00019
RTFructoseone	-2.797	0.03129
RTfruitppbetween	-2.6484	0.03811
RTfruitpphalf	-0.3443	0.74236
RTfruitppone	-6.2102	0.0008
RTfruitwtbetween	2.1022	0.08023
RTfruitwthalf	3.0543	0.02239
RTfruitwtone	5.6255	0.00135
RTGlucosebetween	6.9206	0.00045
RTGlucosehalf	-6.5477	0.00061
RTGlucoseone	-1.7985	0.12221
RTmalicbetween	7.2	0.00036
RTmalichalf	-9.3704	8e-05
RTmalicone	-4.116	0.00624
RTyieldppbetween	-3.5223	0.01248
RTyieldpphalf	1.2156	0.26981
RTyieldppone	-3.1555	0.01968
TMPbiomassbetween	0.1861	0.85851
TMPbiomasshalf	-1.967	0.09675
TMPbiomassone	-1.7508	0.13054
TMPbrixbetween	2.981	0.02461
TMPbrixhalf	-1.5887	0.16322
TMPbrixone	1.8244	0.11791
TMPcitricbetween	-6.144	0.00085
TMPcitrichalf	4.8974	0.00272
TMPcitricone	-3.046	0.02263
TMPFructosebetween	-15.1547	1e-05
TMPFructosehalf	7.0696	0.0004
TMPFructoseone	-3.8506	0.00845
TMPfruitppbetween	-1.1409	0.2974
TMPfruitpphalf	0.1223	0.90662
TMPfruitppone	-1.6489	0.15026
TMPfruitwtbetween	1.3694	0.21991
TMPfruitwthalf	-2.2993	0.06116
TMPfruitwtone	-0.5928	0.57497
TMPGlucosebetween	-9.93	6e-05
TMPGlucosehalf	5.7407	0.00121
TMPGlucoseone	-3.1751	0.01919
TMPmalicbetween	-10.4	5e-05
TMPmalichalf	8.48	0.00015
TMPmalicone	-3.0729	0.02186
TMPyieldppbetween	-0.8071	0.45039
TMPyieldpphalf	-1.3832	0.21586
TMPyieldppone	-2.544	0.04384
Wbiomassbetween	1.2552	0.25608
Wbiomasshalf	-2.3564	0.05656
Wbiomassone	-1.2244	0.26669
Wbrixbetween	-0.1594	0.87859
Wbrixhalf	0.5664	0.59167
Wbrixone	0.4396	0.67559
Wcitricbetween	3.825	0.00871
Wcitrichalf	-0.8458	0.43008
Wcitricone	4.1247	0.00618
WFructosebetween	8.7872	0.00012
WFructosehalf	-6.2325	0.00079
WFructoseone	4.2373	0.00546
Wfruitppbetween	-1.1249	0.3036
Wfruitpphalf	-9.1431	0.0001
Wfruitppone	-4.9816	0.0025
Wfruitwtbetween	2.4395	0.0505
Wfruitwthalf	1.5284	0.17727
Wfruitwtone	4.0636	0.00662
WGlucosebetween	6.3608	0.00071
WGlucosehalf	-4.8916	0.00273
WGlucoseone	3.3348	0.01571
Wmalicbetween	6.772	0.00051
Wmalichalf	-7.0711	0.0004
Wmalicone	3.9503	0.00753
Wyieldppbetween	0.1426	0.89125
Wyieldpphalf	-7.9903	0.0002
Wyieldppone	-3.4318	0.01394

### Sheet: Cobra 1
factors	t	p
CTbiomassbetween	1.0661	0.32737
CTbiomasshalf	0.9708	0.36915
CTbiomassone	2.5166	0.0455
CTbrixbetween	-4.2303	0.0055
CTbrixhalf	0.7059	0.50673
CTbrixone	-5.1488	0.00212
CTcitricbetween	0.157	0.88037
CTcitrichalf	-4.1642	0.00592
CTcitricone	-3.6997	0.01009
CTFructosebetween	-1.1938	0.27761
CTFructosehalf	-4.3588	0.00478
CTFructoseone	-3.8946	0.00803
CTfruitppbetween	0	1
CTfruitpphalf	4.4272	0.00444
CTfruitppone	2.751	0.03325
CTfruitwtbetween	0.9387	0.3841
CTfruitwthalf	-1.4344	0.20145
CTfruitwtone	-0.2152	0.83672
CTGlucosebetween	0.7598	0.47618
CTGlucosehalf	-3.5078	0.0127
CTGlucoseone	-1.6594	0.1481
CTmalicbetween	-1.185	0.28083
CTmalichalf	-1.0583	0.33065
CTmalicone	-2.1142	0.07892
CTyieldppbetween	1.4762	0.19035
CTyieldpphalf	2.6439	0.03834
CTyieldppone	6.1196	0.00087
RGSbiomassbetween	1.8281	0.1173
RGSbiomasshalf	0.7614	0.47524
RGSbiomassone	5.4204	0.00163
RGSbrixbetween	2.3612	0.05619
RGSbrixhalf	-2.0225	0.08959
RGSbrixone	0.8682	0.41863
RGScitricbetween	-0.2094	0.84109
RGScitrichalf	0.2325	0.82388
RGScitricone	0	1
RGSFructosebetween	-1.2233	0.26707
RGSFructosehalf	-0.8402	0.43302
RGSFructoseone	-2.7243	0.03445
RGSfruitppbetween	0.8269	0.43993
RGSfruitpphalf	6.0795	0.0009
RGSfruitppone	4.1745	0.00585
RGSfruitwtbetween	-0.4164	0.69162
RGSfruitwthalf	0.0912	0.93029
RGSfruitwtone	-0.4165	0.69155
RGSGlucosebetween	-2.2111	0.06904
RGSGlucosehalf	0.7955	0.45662
RGSGlucoseone	-2.2605	0.06451
RGSmalicbetween	0	1
RGSmalichalf	1.1735	0.28507
RGSmalicone	1.3369	0.22972
RGSyieldppbetween	0.4113	0.69513
RGSyieldpphalf	5.9139	0.00104
RGSyieldppone	4.3269	0.00495
RGTbiomassbetween	1.7142	0.13732
RGTbiomasshalf	-1.1856	0.28061
RGTbiomassone	2.7805	0.03198
RGTbrixbetween	0.4714	0.654
RGTbrixhalf	-4.715	0.00328
RGTbrixone	-4.1603	0.00594
RGTcitricbetween	-1.627	0.15487
RGTcitrichalf	-5.1215	0.00218
RGTcitricone	-6.3936	0.00069
RGTFructosebetween	-0.3895	0.71036
RGTFructosehalf	-10.6949	4e-05
RGTFructoseone	-8.7924	0.00012
RGTfruitppbetween	0	1
RGTfruitpphalf	2.9235	0.02651
RGTfruitppone	9.7129	7e-05
RGTfruitwtbetween	0.8618	0.42189
RGTfruitwthalf	-1.1951	0.27713
RGTfruitwtone	-0.2545	0.80762
RGTGlucosebetween	-1.9198	0.10329
RGTGlucosehalf	-6.1862	0.00082
RGTGlucoseone	-7.1247	0.00038
RGTmalicbetween	-0.9428	0.38217
RGTmalichalf	-1.3217	0.23443
RGTmalicone	-2.7025	0.03546
RGTyieldppbetween	0.6512	0.53906
RGTyieldpphalf	2.5831	0.0416
RGTyieldppone	9.6135	7e-05
RTbiomassbetween	-4.478	0.0042
RTbiomasshalf	5.2215	0.00197
RTbiomassone	1.5444	0.17345
RTbrixbetween	-5.2066	0.002
RTbrixhalf	1.0293	0.34303
RTbrixone	-4.9827	0.00249
RTcitricbetween	-1.7889	0.12385
RTcitrichalf	-5.374	0.00171
RTcitricone	-8.5865	0.00014
RTFructosebetween	-0.5171	0.62359
RTFructosehalf	-0.5684	0.59039
RTFructoseone	-2.4541	0.04951
RTfruitppbetween	4.0056	0.00707
RTfruitpphalf	-1.2916	0.244
RTfruitppone	3.4606	0.01346
RTfruitwtbetween	-0.1884	0.85674
RTfruitwthalf	0.1467	0.8882
RTfruitwtone	-0.0724	0.94461
RTGlucosebetween	-0.1326	0.89883
RTGlucosehalf	-0.1393	0.89377
RTGlucoseone	-0.5509	0.60157
RTmalicbetween	0	1
RTmalichalf	1.637	0.15275
RTmalicone	2.3711	0.05544
RTyieldppbetween	8.3566	0.00016
RTyieldpphalf	-1.1955	0.27699
RTyieldppone	8.4275	0.00015
TMPbiomassbetween	4.167	0.0059
TMPbiomasshalf	-1.837	0.11586
TMPbiomassone	3.5717	0.01176
TMPbrixbetween	-5.6443	0.00133
TMPbrixhalf	2.0125	0.09084
TMPbrixone	-5.2095	0.002
TMPcitricbetween	-1.1926	0.27806
TMPcitrichalf	-3.6909	0.0102
TMPcitricone	-7.4329	0.00031
TMPFructosebetween	-1.8841	0.10853
TMPFructosehalf	-3.8252	0.00871
TMPFructoseone	-9.0368	0.0001
TMPfruitppbetween	-3.1503	0.01981
TMPfruitpphalf	3.3824	0.01481
TMPfruitppone	-0.3737	0.72147
TMPfruitwtbetween	4.5169	0.00403
TMPfruitwthalf	-4.822	0.00293
TMPfruitwtone	0.858	0.42386
TMPGlucosebetween	-2.4579	0.04926
TMPGlucosehalf	-1.9097	0.10475
TMPGlucoseone	-4.8617	0.00282
TMPmalicbetween	-1.6854	0.14289
TMPmalichalf	-2.7025	0.03546
TMPmalicone	-5.0711	0.00229
TMPyieldppbetween	-1.1192	0.30584
TMPyieldpphalf	1.5455	0.17318
TMPyieldppone	0.3858	0.71293
Wbiomassbetween	-0.8138	0.44682
Wbiomasshalf	1.7411	0.13231
Wbiomassone	0.3828	0.71506
Wbrixbetween	-1.2403	0.26115
Wbrixhalf	-3.3588	0.01525
Wbrixone	-3.597	0.01141
Wcitricbetween	2.1181	0.07849
Wcitrichalf	-7.0983	0.00039
Wcitricone	-4.0054	0.00708
WFructosebetween	-0.8066	0.45069
WFructosehalf	-12.2897	2e-05
WFructoseone	-12.7573	1e-05
Wfruitppbetween	-0.9861	0.36215
Wfruitpphalf	1.3237	0.2338
Wfruitppone	0	1
Wfruitwtbetween	2.2599	0.06456
Wfruitwthalf	0.3656	0.7272
Wfruitwtone	3.0279	0.02316
WGlucosebetween	-1.895	0.1069
WGlucosehalf	-7.068	0.0004
WGlucoseone	-9.544	8e-05
Wmalicbetween	0	1
Wmalichalf	-6.5204	0.00062
Wmalicone	-6.5204	0.00062
Wyieldppbetween	0.8026	0.45283
Wyieldpphalf	2.5258	0.04494
Wyieldppone	2.5878	0.04134

### Sheet: Cobra 2
factors	t	p
CTbiomassbetween	-1.4567	0.19545
CTbiomasshalf	0.0955	0.92701
CTbiomassone	-1.5076	0.18238
CTbrixbetween	5.7983	0.00115
CTbrixhalf	-5.7977	0.00115
CTbrixone	0.2973	0.77625
CTcitricbetween	0.1881	0.85697
CTcitrichalf	0.303	0.7721
CTcitricone	0.5906	0.57637
CTFructosebetween	0.2044	0.84478
CTFructosehalf	-4.5943	0.00371
CTFructoseone	-4.1153	0.00625
CTfruitppbetween	-1.0928	0.31642
CTfruitpphalf	-0.8319	0.43732
CTfruitppone	-1.4451	0.19857
CTfruitwtbetween	0.5763	0.58537
CTfruitwthalf	0.8705	0.41751
CTfruitwtone	1.3342	0.23054
CTGlucosebetween	0.5668	0.59139
CTGlucosehalf	0.1165	0.91104
CTGlucoseone	0.7426	0.48575
CTmalicbetween	2.357	0.05651
CTmalichalf	-2.8	0.03116
CTmalicone	-0.8	0.45421
CTyieldppbetween	-0.3397	0.74569
CTyieldpphalf	0.1094	0.91646
CTyieldppone	-0.2547	0.80748
RGSbiomassbetween	1.7506	0.13059
RGSbiomasshalf	-2.7747	0.03222
RGSbiomassone	0.0318	0.97568
RGSbrixbetween	-1.4072	0.209
RGSbrixhalf	2.6713	0.03696
RGSbrixone	0.985	0.36265
RGScitricbetween	1.0045	0.35392
RGScitrichalf	3.1607	0.01955
RGScitricone	2.2617	0.0644
RGSFructosebetween	-5.0012	0.00245
RGSFructosehalf	1.6858	0.14281
RGSFructoseone	-2.7728	0.0323
RGSfruitppbetween	-1.1157	0.30723
RGSfruitpphalf	0.9758	0.36686
RGSfruitppone	-0.524	0.61905
RGSfruitwtbetween	-3.5722	0.01175
RGSfruitwthalf	3.4946	0.01291
RGSfruitwtone	-0.4568	0.66387
RGSGlucosebetween	-0.8782	0.41362
RGSGlucosehalf	6.4277	0.00067
RGSGlucoseone	5.234	0.00195
RGSmalicbetween	0	1
RGSmalichalf	2.4988	0.04661
RGSmalicone	2.2188	0.06831
RGSyieldppbetween	-4.1962	0.00571
RGSyieldpphalf	4.46	0.00428
RGSyieldppone	-0.9558	0.37608
RGTbiomassbetween	-1.8528	0.11335
RGTbiomasshalf	-0.553	0.60022
RGTbiomassone	-1.993	0.09332
RGTbrixbetween	0	1
RGTbrixhalf	-3.4879	0.01302
RGTbrixone	-2.6563	0.03771
RGTcitricbetween	0.3263	0.75531
RGTcitrichalf	3.8913	0.00806
RGTcitricone	3.64	0.01083
RGTFructosebetween	0.6027	0.5688
RGTFructosehalf	0.7539	0.47944
RGTFructoseone	1.8315	0.11675
RGTfruitppbetween	-2.6574	0.03765
RGTfruitpphalf	1.1505	0.29372
RGTfruitppone	-2.4375	0.05064
RGTfruitwtbetween	2.7644	0.03266
RGTfruitwthalf	2.4	0.05329
RGTfruitwtone	5.3358	0.00177
RGTGlucosebetween	-2.862	0.02873
RGTGlucosehalf	6.9306	0.00045
RGTGlucoseone	1.3461	0.22689
RGTmalicbetween	0	1
RGTmalichalf	6	0.00096
RGTmalicone	4.1603	0.00594
RGTyieldppbetween	-2.1825	0.07181
RGTyieldpphalf	4.052	0.00671
RGTyieldppone	2.0458	0.08675
RTbiomassbetween	0.1803	0.86287
RTbiomasshalf	0.8516	0.4271
RTbiomassone	0.6384	0.5468
RTbrixbetween	1.4866	0.18768
RTbrixhalf	-2.8284	0.03002
RTbrixone	-1.1893	0.27926
RTcitricbetween	0	1
RTcitrichalf	0.2834	0.78641
RTcitricone	0.4698	0.6551
RTFructosebetween	-5.2992	0.00183
RTFructosehalf	-2.6698	0.03704
RTFructoseone	-5.924	0.00103
RTfruitppbetween	0	1
RTfruitpphalf	0.4043	0.69999
RTfruitppone	0.6398	0.54597
RTfruitwtbetween	3.0632	0.02213
RTfruitwthalf	0.896	0.40478
RTfruitwtone	3.9685	0.00738
RTGlucosebetween	1.2996	0.24142
RTGlucosehalf	0.2801	0.78881
RTGlucoseone	1.3885	0.21435
RTmalicbetween	2	0.09243
RTmalichalf	0	1
RTmalicone	1.2	0.27537
RTyieldppbetween	3.0813	0.02163
RTyieldpphalf	1.2275	0.2656
RTyieldppone	5.78	0.00117
TMPbiomassbetween	4.5522	0.00388
TMPbiomasshalf	-3.7096	0.00997
TMPbiomassone	-0.2428	0.81622
TMPbrixbetween	2.9206	0.02661
TMPbrixhalf	-2.2832	0.06252
TMPbrixone	0.985	0.36265
TMPcitricbetween	0.4706	0.65455
TMPcitrichalf	1.9571	0.09809
TMPcitricone	1.69	0.14199
TMPFructosebetween	-2.0465	0.08667
TMPFructosehalf	3.0485	0.02255
TMPFructoseone	0.299	0.77501
TMPfruitppbetween	0	1
TMPfruitpphalf	-2.1602	0.07405
TMPfruitppone	-1.5136	0.1809
TMPfruitwtbetween	-2.0656	0.0844
TMPfruitwthalf	5.7852	0.00117
TMPfruitwtone	2.7221	0.03455
TMPGlucosebetween	0.9613	0.37353
TMPGlucosehalf	3.6473	0.01074
TMPGlucoseone	4.7401	0.00319
TMPmalicbetween	-0.8771	0.41419
TMPmalichalf	4.9614	0.00255
TMPmalicone	3.046	0.02263
TMPyieldppbetween	-1.7665	0.12774
TMPyieldpphalf	1.6595	0.14808
TMPyieldppone	-0.2956	0.77752
Wbiomassbetween	0.0304	0.97673
Wbiomasshalf	-0.0653	0.95008
Wbiomassone	-0.0011	0.99916
Wbrixbetween	-1.1154	0.30733
Wbrixhalf	2.3785	0.05488
Wbrixone	0.5199	0.62177
Wcitricbetween	1.3408	0.22851
Wcitrichalf	1.2754	0.24933
Wcitricone	2.6672	0.03717
WFructosebetween	-4.8717	0.00279
WFructosehalf	5.8402	0.00111
WFructoseone	1.3129	0.2372
Wfruitppbetween	4.5596	0.00385
Wfruitpphalf	-2.2727	0.06343
Wfruitppone	3.6653	0.01051
Wfruitwtbetween	-2.3041	0.06076
Wfruitwthalf	2.8886	0.02774
Wfruitwtone	0.791	0.45907
WGlucosebetween	-4.1366	0.0061
WGlucosehalf	10.5795	4e-05
WGlucoseone	2.8359	0.02973
Wmalicbetween	-1.2769	0.24881
Wmalichalf	3.93	0.00771
Wmalicone	4.1603	0.00594
Wyieldppbetween	3.0405	0.02279
Wyieldpphalf	-0.6974	0.51169
Wyieldppone	2.8671	0.02854
